# Neural circuits underlying context-dependent competition between defensive actions in *Drosophila* larva

**DOI:** 10.1101/2023.12.24.573276

**Authors:** Maxime Lehman, Chloé Barré, Md Amit Hasan, Benjamin Flament, Sandra Autran, Neena Dhiman, Peter Soba, Jean-Baptiste Masson, Tihana Jovanic

## Abstract

To ensure their survival, animals must be able to respond adaptively to threats within their environment. However, the precise neural circuit mechanisms that underlie such flexible defensive behaviors remain poorly understood. Using neuronal manipulations, machine-learning-based behavioral detection, Electron Microscopy (EM) connectomics and calcium imaging in *Drosophila* larva, we have mapped the second-order interneurons differentially involved in the competition between different defensive actions and the main pathways to the motor side putatively involved in inhibiting startle-type behaviors and promoting escape behaviors in a context dependent manner. We found that mechanosensory stimulation modulates the nociceptive escape sequences and inhibits C-shape bends and Rolls in favor of startle-like behaviors. This suggests a competition between mechanosensory-induced startle responses and escape behaviors. Structural and functional connectivity revealed that the second order interneurons receive their main input from projection neurons that integrate mechanosensory and nociceptive stimuli. The analysis of their postsynaptic connectivity in EM revealed that they make indirect connections to the pre-motor and motor neurons. Finally, we identify a pair of descending neurons that could promote modulate the escape sequence and promote startle behaviors. Altogether, these results characterize the pathways involved in the Startle and Escape competition, modulated by the sensory context.
