## Supplementary table 1 for "Neural circuits underlying context-dependent competition between defensive actions in *Drosophila* larva"

### Sheet: Sheet1
Table of all neurons shown in Figure 5 (A, B)
	Axo- & dendro-dentritic TDN input							Axo-axonic TDN input
	neuron name (in CATMAID)	syn count			node count			neuron name (in CATMAID)	syn count			node count
		Sum Left&Right	TDN_t3l	TDN_t3r					Sum Left&Right	TDN_t3l	TDN_t3r
	DPMl contralateral descending left	6	6	0	2368			DPMm1 Brain descending into VNC left	10	10	0	6099
	lch5-2/4_a7l	3	3	0	2546			DPMm1 Brain descending into VNC right	9	0	9	6407
	lch5-2/4_a6l	3	3	0	1474			DPMm1 Brain descending into VNC 2 left	8	8	0	5691
	lch5-2/4_a6r	3	0	3	1989	add lch5-2/4_a5		DPMm1 Brain descending into VNC 2 right	4	0	4	6038
	neuron 6433850_needs review	6	2	4	3837	np, mw		Projection Neuron - right	4	4	0	3916	zarin2019
	Jupiter A08h2 a3r (neuron 15560344)	4	4	0	3402	np (Tihana) (published in a2)		Projection Neuron-left	3	0	3	6047	zarin2019
	a5r ascending TODO dendrites	4	4	0	1392	np, mw		A19d_a1l	6	6	0	2995	zarin2019
	ascending TODO soma	3	3	0	1379	np, mw?
	A09?_a3r	3	3	0	3322	np. maxime
	Axo- & dendro-dentritic A19c input							Axo-axonic A19c input
	neuron name (in CATMAID)	syn count			node count			neuron name (in CATMAID)	syn count			node count
		Sum Left&Right	A19c_a1l	A19c_a1r					Sum Left&Right	A19c_a1l	A19c_a1r
	CM4-dm Switcheroo 2 right; DPMpm b 5; CM4 dor pos 5	3	0	3	5160			t2 contralateral descending pre lch5-2/4	4	4	0	2741
	PDM-DN_right	3	3	0	7203
	basin-related descending 2 sog_l	5	5	0	8392
	basin-4 axon fragment	15	15	0	864
	A09c a1r Basin-4	12	0	12	4643
	A09c Basin-4 a2l	9	9	0	1696
	A09a_a2r Basin-2	9	0	9	4532			Color code:
	A09a a1l Basin-2	8	8	0	4678			Descending brain input
	A09c_t3l Basin-4?	8	8	0	2058			Descending SEZ/Thorax input
	A09c Basin-4 a2r	6	0	6	1697			Ascending input
	A09a_a3r Basin-2	5	0	5	1725			Mechanosensory input
	A09a_a2l Basin-2	4	4	0	2590			Local (Basins) input
	A09a a1r Basin-2	4	0	4	4920			Other local input
	A09c_a4r Basin-4	3	0	3	2258
	A09c a1l Basin-4	3	3	0	3964
	A09c_t3r Basin-4	3	0	3	1512			notes
	A10_a4r (neuron 15697777_CCWpair)	6	6	0	2612	np		np	non published
	fragment lost in gap	4	4	0	564	np
	neuron 2998964	4	4	0	1108	np
	incomplete lin8 PN a3l	4	0	4	2062	np
	neuron 11638278	3	3	0	681	np
	basket-4 t2r	3	0	3	1099	np, M
	neuron 15967778__JMpair6	3	3	0	717	np ?
						Add A07d
