## Supplementary table 2 for "Neural circuits underlying context-dependent competition between defensive actions in *Drosophila* larva"

### Sheet: Fig1SupplementaryTable4_BasinsT
			Post-synaptic Neuron	A08m					A08x
			Segment	A1		A2		A3(l)	A1
			Side	Left	Right	Left	Right	Left	Left	Right
Presynaptic Neuron	Segment	Side	Catmaid name	A08m_a1l	A08m_a1r	A08m_a2l	A08m_a2r	A08m_a3l	A08x_a1l	A08x_a1r
Basin-1	T3(l)	Left	A09b_t3l Basin-1				1
	A1	Left	A09b a1l Basin-1		7		3		1	10
		Right	A09b a1r Basin-1	7		2			9	4
	A2	Left	A09b Basin-1 a2l		7		6		1	7
		Right	A09b Basin-1 a2r	2		2		1	3	1
	A3	Left	A09 Basin-1_a3l		2		1			1
		Right	Basin-1_a3r	2		2		1	2	1
	A4	Left	Basin-1 a4l
		Right	Basin-1 a4r
	A7(l)	Left	basin-1_a7l
Basin-2	T3	Left	A09a Basin-2 t3l		6				1	5
		Right	A09a Basin-2 t3r	2					9	1
	A1	Left	A09a a1l Basin-2
		Right	A09a a1r Basin-2	1
	A2	Left	A09a_a2l Basin-2
		Right	A09a_a2r Basin-2	1					1
	A3	Left	A09 Basin-2_a3l
		Right	A09a_a3r Basin-2					1
	A4	Left	A09a_a4l Basin-2
		Right	A09a_a4r Basin-2
Basin-3	A1	Left	A09g a1l Basin-3		4		11
		Right	A09g a1r Basin-3	2		11		3
	A2	Left	A09g a2l Basin-3	1		3		1	1
		Right	A09g a2r Basin-3		1		11
	A3	Right	A09?_a3r Basin-3	1		10		6
	A4	Left	Basin-3 a4l
		Right	Basin-3 a4r					7
Basin-4	T3	Left	A09c_t3l Basin-4?		2
		Right	A09c_t3r Basin-4	4					2
	A1	Left	A09c a1l Basin-4		1		1
		Right	A09c a1r Basin-4	3		1		1	1	2
	A2	Left	A09c Basin-4 a2l		2		2
		Right	A09c Basin-4 a2r			2		2	2	2
	A3	Left	A09c_a3l Basin-4				10
		Right	A09c_a3r Basin-4					1
	A4	Left	A09c_a4l Basin-4
		Right	A09c_a4r Basin-4			3		1
