## Supplementary table 4 for "Neural circuits underlying context-dependent competition between defensive actions in *Drosophila* larva"

### Sheet: Sheet1
TDN (current Catmaid name: TDN_t3l, TDNc_t3r) targets
Main direct targets of TDN (≥ 3 syn), directly connected to a1 MNs (sending ≥ 3 syn to any a1 MNs)		Main indirect targets of TDN (receiving ≥ 3 syn from any of the 8 main direct TDN targets listed in this table), directly connected to a1 MNs (sending ≥ 3 syn to any a1 MNs)				Motor neurons (MNs) from segment A1 contacted directly or indirectly by TDN and/or A19c (receiving ≥ 3 syn from TDN or from any of the TDN/A19c targets listed in this table)
		A01x2_t3r (T01x2)				MN5 LO1_a1l
		VNC-IN-right				MN27 (SN MN VA2)_a1r
T19v_t1l		A27Uniq_t3r	Zarin2019			MN29 (SN MN VA3)_a1l
T19v_t1r						MN1 aCC_a1r
T19v_t2r						MN26 (SN MN VA1)_a1l
DLN1_t3r (Baloot-a18/a19)		Zarin2019				MN28 ISN_a1l
A19d_a1l		Zarin2019				MN10 U2_a1l
A19d_a1r		Zarin2019				MN1 aCC_a1l
						MN12-III (ISN VL1 V-MN NB5-2)_a1l
Main direct targets of TDN, indirectly connected to a1 MNs						MNISN-Is RP2_a1r
A31c_a7l						MNISN-Is RP2_a1l
A31c_a8l						MNISNb/d-Is RP5_a1l
						MN14 RP1_a1l
						MN15/16/17 VO4–6 (NB7-1? )_a1r
						MN3 (ISN U4 DA3 NB7-1?)_a1r
A19c(A19c_a1l, A19c_a1r) targets						MN12-III (ISN VL1 V-MN NB5-2)_a1r
Main direct targets of A19c (≥ 3 syn), directly connected to a1 MNs (sending ≥ 3 syn to any a1 MNs)		Main indirect targets of A19c (receiving ≥ 3 syn from any of the 6 main direct A19c targets listed in this table), directly connected to a1 MNs (sending ≥ 3 syn to any a1 MNs)				MN2 ISN(U3-NB7-1?)_a1l
A07f2_a1r (marathon)		A03a1_a1l (pre dMNs)	Receiving mainly from marathon			MN9 U1_a1r
A08e1_a1l		A06e_a1l (Saaghi-3)				MN10 U2_a1r
A08e1_a1r		Saaghi-4_a1l (AAZ4 (A06g))				MN4 (ISN U5 NB7-1?)_a1r
		DLN2_a1r				MN2 ISN(U3-NB7-1?)_a1r
Main direct targets of TDN, indirectly connected to a1 MNs		A18neo_a2r			zarin2109	MN15/16 VO4/5 (NB7-1? ISN)_a1r
A07b_a1l		A06l_a1l (Saaghi-1)				MN28 ISN_a1r
A07b_a2r		A06f_t3r (Saaghi-2)	Receiving mainly from A08e1			MN9 U1_a1l
neuron 11340416	np (Max) (needs to be reviewed)	DLN2_a1l				MN19 (ISN NB3-2)_a1l
		A01b2_a1l				MN30 RP4_a1r
		Saaghi-4_a1r (AAZ4 (A06g))				MN4 (ISN U5 NB7-1?)_a1l
		A06l_a1r (Saaghi-1)				MN3 (ISN U4 DA3 NB7-1?)_a1l
		Saaghi-6_t3r (AAZ6 (A06b))	Receiving mainly from A07b/neuron 11340416			MN30 RP4_a1l
		A23a_a1r				MN13 ISN MN-VL2_a1r
		A03_preA08m_a1l				VUM (2)_a1
		A03a6_a1r				MNISNb/d-Is RP5_a1r
						MN15/16 VO4/5 (NB7-1? ISN)_a1l
						MN14 RP1_a1r
						MN13 ISN MN-VL2_a1l
						MN15/16/17 VO4–6 (NB7-1? )_a1l
						MN6/7 RP3_a1r
						MN6/7 RP3_a1l
