## Supplementary table 5 for "Neural circuits underlying context-dependent competition between defensive actions in *Drosophila* larva"

### Sheet: Sheet1
Sparc type	ID	Behavior	Neurons labeled
SPARC S	6	Roll	All A cells including terminals
SPARC S	7	Roll	No image
SPARC S	8	Roll	All A cells including terminals
SPARC I	19	Roll	1 paired and 2 unpaired A 1 unpaired terminal
SPARC S	10	C-shape	No image
SPARC I	32	C-Shape	1 single T, 2 unpaired A 1 unpaired Terminal
SPARC I	29	C-shape	1 unpaired T 2 paired A 1 terminal pair
SPARC I	30	C-shape	2 Unpaired T 1 paired and 2 unpaired A
SPARC I	9	Hunch	1 T pair, 2 pairs of A cells, including A terminals
SPARC I	18	Hunch	1 pair of T 2 unpaired A 1 unpaired terminal
SPARC I	22	Hunch	1 T pair 3 unpaired A
SPARC I	27	Hunch	1 paired, and 2 unpaired T 4 unpaired A 1 paired terminal
SPARC I	28	Hunch	1 T pair 1 A
SPARC I	13	Crawl	No image
SPARC I	14	Crawl	No image
SPARC S	15	Crawl	Faint staining; 1 unpaired A
SPARC S	17	Crawl	1A pair 1 terminal
SPARC I	20	Crawl)	2 A unpaired 1 terminal
SPARC I	21	Crawl	1 A, maybe 1 another paired terminal
SPARC I	24	Crawl	1 unpaired T 4 unpaired A
SPARC I	25	Crawl	2 unpaired T 1 paired A, 2 or 3 unpaired A 1 terminal
SPARC I	31	Crawl	1 unpaired T, 1 unpaired A, (end of VNC broken)
SPARC S	16	Turn	1A pair 1 unpaired A
SPARC I	23	Head lifting	2 unpaired A 1 paired terminal
SPARC S	26	Head and tail lifting,	1 unpaired T, 1 paired A, 4 or 5 unpaired A
