## Supplementary material 1 for "Neural circuits underlying context-dependent competition between defensive actions in *Drosophila* larva"

### Sheet: Feuil1
REAGENT or RESOURCE		SOURCE	IDENTIFIER (official)	SHORT NAME
Experimental Models: Organisms/Strains	Fly Stocks
Drosophila,	Canton S			CSMH
	y w;;attP2	Pfeiffer et al, 2008, 10	Pfeiffer et al, 2008, 10	attP2
	y w; attP40; attP2	Pfeiffer et al, 2010	Pfeiffer et al, 2010	attP2-40
	w+; UAS-TNTe		Sweeney et al, 1995	UAS-TNT
	20XUAS-CsChrimson-mVenus trafficked in attP18	Bloomington	55134	UAS-Chrimson
	w 1118			w1118
	pGP-JFRC7-20XUAS-IVS-GCaMP6s 15.641 in VK00005	Bloomington	42749	UAS-GCaMP6s
	w[1118]; P{y[+t7.7] w[+mC]=GMR38H09-lexA}attP40	Bloomington	54102	L38H09
	w[1118]; P{y[+t7.7] w[+mC]=13XLexAop2-IVS-GCaMP6s-p10}su(Hw)attP1	Bloomington	44274	LexAop-GCaMP6s
	w[1118]; P{y[+t7.7] w[+mC]=GMR11A07-GAL4}attP2	Bloomington	49826	11A07Gal4
	72F11-LexAp65 in attP40	Bloomington	94661	L72F11
	w1118(5905); +; pJFRC12-10XUAS-IVS-myr::GFP in attP2	Bloomington	32197	UAS-GFP
	w[1118]; P{y[+t7.7] w[+mC]=13XLexAop2-IVS-myr::GFP}su(Hw)attP1	Bloomington	BDSC 32212	LexAop-GFP
	UAS-FLP; 11F02-gal80; EL-Gal4	Ellie Heckscher (UChicago)	Wreden et al, 2017	EL-Gal4
	UAS-FLP; EL-AD; 11F02-DBD	Ellie Heckscher (UChicago)	Heckscher et al., 2015, Wreden et al, 2017	EL-Gal4
	w[1118]; P{y[+t7.7] w[+mC]=GMR20B01-GAL4}attP2	Bloomington	48877	20B01-Gal4
	GMR_SS00739	Jovanic et al, Cell 2016	Jovanic et al, Cell 2016	SS00739-Gal4
	w[1118]; P{y[+t7.7] w[+mC]=GMR38H09-GAL4}attP2	Bloomington	50030	38H09-Gal4
	w[1118]; P{y[+t7.7] w[+mC]=GMR57F07-lexA}attP40	Bloomington	54899	57F07-LexA
	w[1118]; P{y[+t7.7] w[+mC]=GMR72F11-GAL4}attP2	Bloomington	39786
	11A07-LexAp65 in attP40	Bloomington	52427	11A07-LexA
	11A07-LexAp65 in VK00022	Bloomington	2125705	11A07-LexA
	11A07-LexAp65 in VK00002	Bloomington	2125809	11A07-LexA
	w[1118];P{y[+t7.7] w[+mC]=R11A07-p65.AD}attP40	Bloomington	75685
	w[1118];P{y[+t7.7] w[+mC]=R65E09-p65.AD}attP40;MKRS/TM6B, Tb[1]	Bloomington	70974
	w[1118];P{y[+t7.7] w[+mC]=R65E09-ZpGDBD in attP2	Bloomington	69431
	w[1118];P{y[+t7.7] w[+mC]=R11A07-ZpGDBD in attP2	Bloomington	68722
	20B01-LexAp65 (JK22c); 20xUAS-CsChrimson-mCherry-trafficked in su(Hw)attP1 (3015633), 13xLexAop2-IVS-GCaMP6s-p10 50.641 in VK5	Jovanic et al, Cell 2016	Jovanic et al, Cell 2016	20B01-lexA ; LexAop-GCamp6s, UAS-CsChrimson-mCherry
	w-; 38H09-LexA (AttP40)/CyO; 20xUAS-CsChrimson-mCherry-trafficked in su(Hw)attP1 (3015633), 13xLexAop2-IVS-GCaMP6s-p10 50.641 in VK5	this paper	this paper	Construction Eloïse
	;LexAopChrimson,UAS-TNT/CyO Tb;11A07Gal4/Tm6 TbSb	this paper	this paper	;LexAopChrimson,UAS-TNT/CyO Tb;11A07Gal4/Tm6 TbSb
	;LexAopChrimson,UAS-TNT/CyO;	this paper	this paper	;LexAopChrimson,UAS-TNT/CyO;
	w[1118];P{y[+t7.7] w[+mC]=R11A07-p65.AD}attP40/CyO,Tb; P{y[+t7.7] w[+mC]=R65E09-ZpGDBD in attP2/TM6,TbSb	this paper	this paper	11A07AD;65E09DBD
	w[1118];P{y[+t7.7] w[+mC]=R65E09-p65.AD}attP40/Sp; 11A07-ZpGDBD in attP2/TM6,TbSb	this paper	this paper	65E09AD;11A07DBD
		TRC Candada	Cat #: R240000
	Chemical, peptides and recombinant proteins
	all-trans-retinal
	Antibodies
	Primary antibodies
	species, target	reference
	chicken anti-GFP	Invitrogen	A10262
	mouse anti-CHAT	DSHB	4B1-c (concentrate)
	rabbit anti-GABA	SIGMA	A2052
	rabbit anti-DVGLUT	gift from Hermann Aberle
	rabbit anti-DsRed	Clontech 632496
	Secondary antibodies
	species, target, coupled-fluorophore	reference
	goat anti-chicken AlexA Fluor 488	Abcam ab150169
	goat anti-mouse Alexa Fluor 647	Jackson Immuno Research	115-605-003
	goat anti-rabbit Alexa Fluor 647	Jackson Immuno Research	111-605-003
	goat anti-rabbit Cy3	Jackson Immuno Research	111-165-144
	Softwares and algorithms
	CATMAID	http://www.catmaid.org	Saalfeld et al., 2009,
	MATLAB	http://www.mathworks.org
	MWT	http://sourceforge.net/projects/mwt	Swierczek et al., 2011
